# CXIP4 depletion causes early lethality and pre-mRNA missplicing in Arabidopsis

**DOI:** 10.1101/2024.06.06.597795

**Authors:** Uri Israel Aceituno-Valenzuela, Sara Fontcuberta-Cervera, Rosa Micol-Ponce, Raquel Sarmiento-Mañús, Alejandro Ruiz-Bayón, María Rosa Ponce

## Abstract

Zinc knuckle (ZCCHC) motif-containing proteins are present in unicellular and multicellular eukaryotes and most ZCCHC proteins with known functions participate in the metabolism of various classes of RNA, such as mRNAs, ribosomal RNAs, and microRNAs. The Arabidopsis (*Arabidopsis thaliana*) genome encodes 69 ZCCHC-containing proteins, but the functions of most remain unclear. One of these proteins is CAX-INTERACTING PROTEIN 4 (CXIP4), which has been classified as a PTHR31437 family member, along with human SREK1-interacting protein 1 (SREK1IP1), which is thought to function in pre-mRNA splicing and RNA methylation. Metazoan SREK1IP1-like and plant CXIP4-like proteins only share a ZCCHC motif, and their functions remain almost entirely unknown. We studied two loss-of-function alleles of Arabidopsis *CXIP4*, the first mutations in PTHR31437 family genes described to date: *cxip4-1* is likely null and shows early lethality, and *cxip4-2* is hypomorphic and viable, with pleiotropic morphological defects. The *cxip4-2* mutant exhibited deregulation of defense genes and upregulation of transcription factor encoding genes, some of which might explain its developmental defects. This mutant also exhibited increased intron retention events, and the specific functions of misspliced genes, such as those involved in “gene silencing by DNA methylation” and “mRNA polyadenylation factor” suggest that CXIP4 has additional functions. The CXIP4 protein localizes to the nucleus in a pattern resembling nuclear speckles, which are rich in splicing factors. Therefore, *CXIP4* is required for plant survival and proper development, and mRNA maturation.
