## Supplementary Table S1 for "CXIP4 depletion causes early lethality and pre-mRNA missplicing in Arabidopsis"

### Sheet: Supplementary Table S1
Supplementary Table S1. Summary of protein-coding genes assigned to the PTHR31437 family according to the PANTHER database
Web link: https://www.pantherdb.org/panther/family.do?clsAccession=PTHR31437
Description
Column	Name	Meaning
A	Species	Scientific names of the species with protein-coding genes assigned to the PTHR31437 family
B	Kingdom	Kingdom to which the species belongs
C	Gene count	Number of protein-coding genes assigned to the PTHR31437 family (93 in total)
D	UniProtKB protein ID	Protein identifier (ID) according to the UniProtKB database. Proteins lacking the ZCCHC motif are highlighted in red
E	Protein size (aa)	Protein size in amino acids (aa)
F	ZCCHC motif	Sequence of the ZCCHC motif
G	Position of the CX2CX4HX4C sequence	Position of the conserved CX2CX4HX4C signature in the protein
Species	Kingdom	Gene count	UniProtKB protein ID	Protein size (aa)	ZCCHC motif	Position of the CX2CX4HX4C sequence
Anolis carolinensis	Animalia	1	G1KRB7	158	AGCKKCGYPGHLTFECRN	13-30
Anopheles gambiae	Animalia	1	Q7QJY9	178	AACKKCGFPGHLTYQCRN	15-32
Bos taurus	Animalia	1	F1MYF3	155	AGCKKCGYPGHLTFECRN	13-30
Branchiostoma floridae	Animalia	1	C3ZR60	149	VGCAKCGYTGHLTFECRN	24-41
Caenorhabditis briggsae	Animalia	1	A8XUT4	217	GACKRCGYPGHLYFQCRN	74-91
Caenorhabditis elegans	Animalia	1	O01489	222	GACKRCGYPGHLYFQCRN	75-92
Canis lupus familiaris	Animalia	1	F1PRF2	155	AGCKKCGYPGHLTFECRN	14-30
Ciona intestinalis	Animalia	1	F6XD32	149	IGCKKCGYPGHLTFECRN	16-33
Danio rerio	Animalia	1	Q3B7G7	158	AGCKRCGYPGHLTFECRN	13-30
Drosophila melanogaster	Animalia	1	Q9W3Z5	321	AACKKCGYAGHLTYQCRN	15-32
Equus caballus	Animalia	1	A0A5F5PJV8	155	AGCKKCGYPGHLTFECRN	13-30
Felis catus	Animalia	1	M3X420	155	AGCKKCGYPGHLTFECRN	13-30
Gallus gallus	Animalia	1	R4GL42	156	AGCKKCGYPGHLTFECRN	13-30
Gorilla gorilla gorilla	Animalia	1	A0A2I2ZQ27	155	AGCKKCGYPGHLTFECRN	13-30
Helobdella robusta	Animalia	1	T1FQR6	218	TSCRKCGYAGHLTFQCRN	20-37
Homo sapiens	Animalia	1	Q8N9Q2 (SREK1IP1)	155	AGCKKCGYPGHLTFECRN	13-30
Ixodes scapularis	Animalia	1	B7PCI0	171	PACKKCGYPGHFTYQCRN	22-39
Lepisosteus oculatus	Animalia	1	W5MXC9	176	AGCKKCGYPGHLTFECRN	13-30
Macaca mulatta	Animalia	1	A0A1D5QM33	154	AGCKKCGYPGHLTFECRN	13-30
Monodelphis domestica	Animalia	2	F7G5J1;F6QC96	154;158	AGCKKCGYPGHLTFECRN;AGCKKCGYPGHLTFECRN	13-30;13-30
Mus musculus	Animalia	1	Q4V9W2	153	AGCRKCGYPGHLTFECRN	13-30
Nematostella vectensis	Animalia	2	A7TCJ9;A7RQN8	150;198	VGCKKCGYPGHLTFQCRN;VGCKKCGYPGHLTFQCRN	23-40;25-40
Ornithorhynchus anatinus	Animalia	1	A0A6I8P3B4	158	AGCKKCGYPGHLTFECRN	13-30
Oryzias latipes	Animalia	1	H2LRU4	175	AGCKKCGYAGHLTFECRN	13-30
Pan troglodytes	Animalia	1	A0A2I3TFD6	155	AGCKKCGYPGHLTFECRN	13-30
Pristionchus pacificus	Animalia	1	A0A8R1YHE9	589	GACRRCGFPGHHTFQCYN	467-480
Rattus norvegicus	Animalia	1	Q5RJP9	153	AGCRKCGYPGHLTFECRN	13-30
Strongylocentrotus purpuratus	Animalia	1	A0A7M7RCP4	223	IACKRCGYTGHLTFQCRN	16-31
Sus scrofa	Animalia	1	A0A5G2R5N7	155	AGCKKCGYPGHLTFECRN	13-30
Tribolium castaneum	Animalia	1	D6WIH9	132	AACKKCGYAGHLTYQCRN	18-35
Xenopus tropicalis	Animalia	1	Q28EE8	155	AGCKKCGYPGHLTFECRN	11-30
Amborella trichopoda	Plantae	2	U5D559;W1P711	301;275	GSCKKCGRVGHLTFQCRN	85-102
Arabidopsis thaliana	Plantae	1	Q84Y18 (CXIP4)	332	GSCKKCGRVGHLTFQCRN	81-98
Brachypodium distachyon	Plantae	1	I1IIQ0	372	GACKKCGRVGHLTFQCRN	104-121
Brassica napus	Plantae	2	A0A078HM46;A0A078IDA7	322;328	GSCKKCGRVGHLTYQCRN;GSCKKCGRVGHLTYQCRN	81-98;81-98
Brassica rapa subsp. pekinensis	Plantae	2	M4FIJ9;M4F3L1	319;295	GSCKKCGRVGHLTYQCRN;GSCKKCGRVGHLTYQCRN	72-89;74-91
Capsicum annuum	Plantae	1	A0A2G3ANM6	330	GACKRCGRVGHLTFQCRN	84-101
Chlamydomonas reinhardtii	Plantae	1	A0A2K3DE08	397	GACKICGGLGHLTKKCKN	100-118
Cucumis sativus	Plantae	1	A0A0A0KHA7	310	GACKRCGRVGHLSFQCRN	85-102
Erythranthe guttata	Plantae	1	A0A022PVZ2	319	GCCKKCGRVGHLTFQCRN	88-105
Eucalyptus grandis	Plantae	4	A0A059C6D8;A0A059C4V0;A0A059C4Y3;A0A059AFZ9	285;338;235;331	GACKKCGRVGHLKFQCRN;GSCKKCGRVGHLTFQCRN;GSCKKCGRVGHLTFQCRN;GACKRCGRVGHLTFQCRN	52-69;85-102;85-102;85-102
Glycine max	Plantae	2	I1LF76;I1NF68	317; 314	GACKKCGRVGHLKFQCKN;GACKKCGRVGHLKFQCKN	84-101;84-101
Gossypium hirsutum	Plantae	1	A0A1U8L280	328	GACKKCGRVGHLTFQCKN	85-102
Helianthus annuus	Plantae	1	A0A251VLY8	296	GSCKKCGRVGHLTFQCRN	85-102
Hordeum vulgare subsp. vulgare	Plantae	1	A0A287R5P6	365	GACKKCGRVGHLTFQCRN	104-122
Juglans regia	Plantae	2	A0A2I4EV08;A0A2I4FWM3	321;318	GACKKCGRVGHLTFQCRN;GACKKCGRVGHLTFQCRN	85-102;85-102
Lactuca sativa	Plantae	1	A0A2J6L4U4	330	GSCKKCGRVGHLTFQCRN	86-103
Manihot esculenta	Plantae	2	A0A251LHL8;A0A2C9WLQ8	330;430	AGCKRCGRVGHLAYQCRN;GACKRCGRVGHLSYQCRN	85-102;172-189
Marchantia polymorpha	Plantae	1	A0A2R6XPG7	366	GACKKCGRVGHLTFQCRN	93-108
Musa acuminata subsp. malaccensis	Plantae	2	A0A804K238;A0A804KT39	358;333	GACNKCGRVGHLTFQCRN;GSCRKCGRVGHLTFQCRN	88-103;86-101
Nelumbo nucifera	Plantae	2	A0A1U8BEW9;A0A1U8AC80	316;316	GSCKKCGRVGHLTFQCRN;GACKKCGRVGHLTIQCRN	85-102;83-100
Nicotiana tabacum	Plantae	3	A0A1S4CR75;A0A1S3ZTG7;A0A1S4AM92	322;3193;22	GACKRCGRVGHLTFQCRN;GACKRCGRVGHLTFQCRN;GACKRCGRVGHLTFQCRN	82-99;82-99;82-99
Oryza sativa	Plantae	2	B9FK38;Q69K05	297;377	GGCRKCGRVGHLTFQCRN;GACRKCGRVGHLTFQCRN	90-107;106-123
Physcomitrella patens	Plantae	1	A0A2K1K6W5	469	GSCQKCGRVGHLTFQCRN	90-107
Populus trichocarpa	Plantae	1	A0A2K2BXT0	320	GACKRCGRVGHLAFQCRN	85-102
Prunus persica	Plantae	1	M5WBW2	323	GACKRCGRVGHLNFQCRN	85-102
Ricinus communis	Plantae	1	B9T3N1	321	GACKRCGRVGHLAFQCRN	88-105
Selaginella moellendorffii	Plantae	2	D8RE01;D8SU28	265;272	GACRRCKRVGHLPFQCRN;GACRRCKRVGHLPFQCRN	85-102;85-102
Setaria italica	Plantae	2	K3ZUL6;K3YI63	356;378	GACKKCGRVGHLTFQCRN;GSCKRCGRVGHLTFQCRN	107-124;110-127
Solanum lycopersicum	Plantae	1	A0A3Q7HGR1	293	GACKRCGRVGHLTFQCRN	84-101
Solanum tuberosum	Plantae	1	M1BL10	328	GACKRCGRVGHLTFQCRN	84-101
Sorghum bicolor	Plantae	2	C5X6Q4;C5YFL9	377;368	GACKKCGRVGHLTFQCRN;GACKKCGRVGHLTFQCRN	107-124;107-124
Spinacia oleracea	Plantae	1	A0A0K9RYF6	318	GACKKCGRVGHLTFQCRN	82-99
Theobroma cacao	Plantae	2	A0A061GW00;A0A061GX82	323;241	GACKRCGRVGHLTFQCKN;GSCKKCGRVGHLTFQCKN	85-102 85-102
Triticum aestivum	Plantae	4	A0A3B6KGM7;A0A3B6MR41;A0A3B6LKL1;A0A3B6B5X8	369;370;369;310	GACKKCGRVGHLTFQCRN;GACKKCGRVGHLTFQCRN;GACKKCGRVGHLTFQCRN;GACKKCGRVGHLTFQCRN	106-121;105-122;106-121;93-110
Vitis vinifera	Plantae	1	F6GV10	328	GACKKCGRVGHLTFQCRN	85-102
Zea mays	Plantae	2	A0A096QKW6;A0A1D6ELP7	371;397	GACKKCGRVGHLTFQCRN;GACKKCGRVGHLTFQCRN	107-124;107-124
Zostera marina	Plantae	1	A0A0K9NRK4	337	GACKKCGRVGHLTYQCRN	92-109
Dictyostelium purpureum	Protozoa	1	F1A2S1	318	SLCKKCGGNGHLTYQCIA	68-85
Plasmodium falciparum	Protozoa	1	A0A5K1K8H8	262	GACTVCNHIGHLPYQCRN	77-94
Phytophthora ramorum	Chromista	1	H3GFH1	372
Thalassiosira pseudonana	Chromista	1	B8BR89	262
