## Supplementary Table S2 for "CXIP4 depletion causes early lethality and pre-mRNA missplicing in Arabidopsis"

### Sheet: Supplementary Table S2
Supplementary Table S2. Summary of high-confidence physical protein-protein interactions for human SREK1IP1, identified from high-throughput experiments according to the HitPredict database
Web link: http://www.hitpredict.org/htp_int.php?Value=661
Description
Column	Name	Meaning
A	Interaction ID	Interaction identifier (ID)
B	Interactor symbol	Symbols of the proteins physically interacting with human SREK1IP1. Those mentioned in the manuscript are highlighted in bold
C	Interactor full name	Complete names of the proteins physically interacting with human SREK1IP1. Those mentioned in the manuscript are highlighted in bold
D	Assays	Methods used for the identification of physical protein-protein interactions. Y2H: yeast two-hybrid assay; AP-MS: affinity purification-mass spectrometry
E	Experiments	Number of experiments supporting the interactions
F	Homologs	Number of homologous interactions
G	Method score	This score is derived from the available experimental information for interactions and is calculated as the mean of three scores: the publication score (based on the number of publications or experiments supporting the interaction), the method score (specified by the HUPO PSI-MI consortium for various interaction identificaction methods, including biophysical, protein complementation assay, post …
H	Annotation score	This score is calculated as a likelihood ratio using naive Bayesian networks, relaying on structurally known interacting Pfam domains present in the interactors, shared Gene Ontology (GO) terms between the interacting proteins, and the number of homologous interactions. Likelihood ratios greater than 1 are scaled to give annotation scores between 0.5 and 1, indicating high-confidence interactions…
I	Interaction score	This score denotes the reliability of the interaction and is calculated as the geometric mean of the annotation-based score (column G) and the method-based score (column H). It considers both the experimental support for the interaction and the genomic features of the interacting proteins, having demostrated a better performance compared to either of the two previous scores
J	References	Publications supporting the interactions
Interaction ID	Interactor symbol	Interactor full name	Assays	Experiments	Homologs	Method score	Annotation score	Interaction score	References
126237	SDCBP1/ST-1	Syndecan binding protein 1/Syntenin-1	Y2H	3	1	0.76	0.5	0.616	Rolland et al. (2014); Luck et al. (2020)
1142717	SDCBP2/ST-2	Syndecan binding protein 2/Syntenin-2	Y2H	3	1	0.76	0.5	0.616	Rolland et al. (2014); Luck et al. (2020)
1142706	RP9/PAP-1	Retinitis pigmentosa 9 protein/Pim-1 kinase associated protein	Y2H	2	1	0.61	0.6	0.606	Luck et al. (2020)
1011852	RN151	RING finger protein 151	Y2H	2	0	0.61	0.55	0.580	Luck et al. (2020)
1142720	THAP1	THAP domain-containing protein 1	Y2H	2	0	0.61	0.55	0.580	Luck et al. (2020)
160181	IPOA6/KPNA5	Importin subunit alpha 6/Karyopherin subunit alpha 5	AP-MS	2	3	0.62	0.5	0.558	Huttlin et al. (2017), (2021)
225593	IPOA7/KPNA6	Importin subunit alpha 7/Karyopherin subunit alpha 6	AP-MS	2	3	0.62	0.5	0.558	Huttlin et al. (2017), (2021)
544291	CSK22	Casein kinase II subunit alpha'	AP-MS	2	1	0.62	0.5	0.558	Huttlin et al. (2017), (2021)
762561	NUP153	Nucleoporin 153	AP-MS	2	2	0.62	0.5	0.558	Huttlin et al. (2017), (2021)
854758	CSK21	Casein kinase II subunit alpha	AP-MS	2	1	0.62	0.5	0.558	Huttlin et al. (2017), (2021)
864861	MAP1A	Microtubule-associated protein 1A	AP-MS	2	1	0.62	0.5	0.558	Huttlin et al. (2017), (2021)
901895	EF1A2	Elongation factor 1-alpha 2	AP-MS	2	1	0.62	0.5	0.558	Huttlin et al. (2017), (2021)
248789	PRPF40A	Pre-mRNA-processing factor 40 homolog A	Y2H	2	1	0.61	0.5	0.553	Luck et al. (2020)
1038423	NKAPL	NKAP-like protein	Y2H	2	1	0.61	0.5	0.553	Luck et al. (2020)
967959	RBM39	RNA-binding protein 39	Y2H	1	0	0.55	0.55	0.549	Rolland et al. (2014)
663	A0A024RA76	HCG1744368, isoform CRA_a	Y2H	1	1	0.44	0.6	0.515	Luck et al. (2020)
780661	IPOA5/KPNA1	Importin subunit alpha 5/Karyopherin subunit alpha 1	AP-MS	1	3	0.48	0.5	0.489	Huttlin et al. (2017)
1138675	NKAP	NF-kappa-B-activating protein	AP-MS	1	1	0.48	0.5	0.489	Huttlin et al. (2017)
1142725	SRRM2	Serine/arginine repetitive matrix 2	AP-MS	1	1	0.48	0.5	0.489	Huttlin et al. (2017)
1142728	U3KQK0	Histone H2B	Y2H	1	1	0.44	0.5	0.470	Lafleur (1975)
753270	NR2C2	Nuclear receptor subfamily 2 group C member 2	AP-MS	1	0	0.38	0.55	0.458	Huttlin et al. (2017)
1142707	GATD1	GATA zinc finger domain-containing protein 1	AP-MS	1	0	0.38	0.55	0.458	Varier et al. (2016)
1142714	H2B1N	Histone H2B type 1-N	Y2H	1	1	0.39	0.5	0.439	Luck et al. (2020)
327700	MYC	Myc proto-oncogene protein	AP-MS	1	1	0.38	0.5	0.437	Wang et al. (2022)
357828	MYCN	N-myc proto-oncogene protein	AP-MS	1	1	0.38	0.5	0.437	Wang et al. (2022)
780417	IPOA1/KPNA2	Importin subunit alpha 1/Karyopherin subunit alpha 2	AP-MS	1	3	0.38	0.5	0.437	Huttlin et al. (2021)
1142723	ZRAN1	Ubiquitin thioesterase ZRANB1	AP-MS	1	1	0.38	0.5	0.437	Chen and Zhang (2022)
1142713	STAC3	SH3 and cysteine-rich domain-containing protein 3	Y2H	3	0	0.76	0.16	0.352	Rolland et al. (2014); Luck et al. (2020); Lafleur (1975)
1142722	PRR13	Proline-rich protein 13	Y2H	3	0	0.7	0.16	0.339	Luck et al. (2020); Slaughter (1976); Lafleur (1975)
1142715	DHB14	17-beta-hydroxysteroid dehydrogenase 14	Y2H	2	0	0.66	0.16	0.327	Rolland et al. (2014); Fragoza et al. (2019)
239142	CAPON	Carboxyl-terminal PDZ ligand of neuronal nitric oxide synthase protein	AP-MS	2	0	0.62	0.16	0.318	Huttlin et al. (2017), (2021)
343791	FRIL	Ferritin light chain	AP-MS	2	0	0.62	0.16	0.318	Huttlin et al. (2017), (2021)
1142726	TCAF1	TRPM8 channel-associated factor 1	AP-MS	2	0	0.62	0.16	0.318	Huttlin et al. (2017), (2021)
172500	FGF10	Fibroblast growth factor 10	Y2H	2	0	0.61	0.16	0.316	Luck et al. (2020); Lafleur (1975)
246100	H2AY	Core histone macro-H2A.1	Y2H	2	0	0.61	0.16	0.316	Luck et al. (2020); Lafleur (1975)
318329	HPRT	Hypoxanthine-guanine phosphoribosyltransferase	Y2H	2	0	0.61	0.16	0.316	Luck et al. (2020); Lafleur (1975)
644760	RL9	Large ribosomal subunit protein uL6	Y2H	2	0	0.61	0.16	0.316	Luck et al. (2020); Lafleur (1975)
1035803	CT451	Cancer/testis antigen family 45 member A1	Y2H	2	0	0.61	0.16	0.316	Luck et al. (2020); Lafleur (1975)
1079953	NKAP1	Uncharacterized protein NKAPD1	Y2H	2	0	0.61	0.16	0.316	Luck et al. (2020); Lafleur (1975)
1127695	ELOA2	Elongin-A2	Y2H	2	0	0.61	0.16	0.316	Luck et al. (2020); Lafleur (1975)
1142708	TF2H4	General transcription factor IIH subunit 4	Y2H	2	0	0.61	0.16	0.316	Luck et al. (2020); Lafleur (1975)
1142710	DDT4L	DNA damage-inducible transcript 4-like protein	Y2H	2	0	0.61	0.16	0.316	Luck et al. (2020); Lafleur (1975)
1142712	CD045	Uncharacterized protein C4orf45	Y2H	2	0	0.61	0.16	0.316	Luck et al. (2020); Lafleur (1975)
1142719	PLCC	1-acyl-sn-glycerol-3-phosphate acyltransferase gamma	Y2H	2	0	0.61	0.16	0.316	Luck et al. (2020); Lafleur (1975)
1142721	LYAR	Cell growth-regulating nucleolar protein	Y2H	2	0	0.61	0.16	0.316	Luck et al. (2020); Lafleur (1975)
1142724	CCNL1	Cyclin-L1	Y2H	2	0	0.61	0.16	0.316	Luck et al. (2020); Lafleur (1975)
511686	NDKA	Nucleoside diphosphate kinase A	Y2H	1	0	0.55	0.16	0.299	Rolland et al. (2014)
1142709	COAC	Phosphopantothenoylcysteine decarboxylase	Y2H	1	0	0.55	0.16	0.299	Rolland et al. (2014)
257228	OFD1	Centriole and centriolar satellite protein OFD1	AP-MS	2	0	0.54	0.16	0.298	Gupta et al. (2015); Brygier et al. (1975)
981219	PCM1	Pericentriolar material 1 protein	AP-MS	2	0	0.54	0.16	0.298	Gupta et al. (2015); Brygier et al. (1975)
1054270	CP135	Centrosomal protein of 135 kDa	AP-MS	2	0	0.54	0.16	0.298	Gupta et al. (2015); Brygier et al. (1975)
